# Dynamic metabolome profiling uncovers potential TOR signaling genes

**DOI:** 10.1101/2022.07.25.500770

**Authors:** Stella Reichling, Peter F Doubleday, Tomas Germade, Ariane Bergmann, Robbie Loewith, Uwe Sauer, Duncan Holbrook-Smith

## Abstract

Although the genetic code of the yeast *Saccharomyces cerevisiae* was sequenced 25 years ago, the characterization of the roles of genes within it is far from complete. The lack of a complete mapping of functions to genes hampers systematic understanding of the biology of the cell. The advent of high-throughput metabolomics offers a unique approach to uncovering gene function with an attractive combination of cost, robustness, and breadth of applicability. Here we used flow-injection time-of-flight mass spectrometry (FIA-MS) to dynamically profile the metabolome of 164 loss-of-function mutants in TOR and receptor or receptor-like genes under a time-course of rapamycin treatment, generating a dataset with over 7,000 metabolomics measurements. In order to provide a resource to the broader community, those data are made available for browsing through an interactive data visualization app hosted at https://rapamycin-yeast-metabolome.herokuapp.com/. We demonstrate that dynamic metabolite responses to rapamycin are more informative than steady state responses when recovering known regulators of TOR signaling, as well as identifying new ones. Deletion of a subset of the novel genes causes phenotypes and proteome responses to rapamycin that further implicate them in TOR signaling. We found that one of these genes, *CFF1*, was connected to the regulation of pyrimidine biosynthesis through URA10. These results demonstrate the efficacy of the approach for flagging novel potential TOR signaling-related genes and highlights the utility of dynamic perturbations when using functional metabolomics to deliver biological insight.
