## Supplemental Tables for "Dynamic metabolome profiling uncovers potential TOR signaling genes": supplementary_table_1.xlsx

### Sheet: gene_info
gene_name	tor_or_receptor	category
AGX1	tor	Metabolic response
ALY1	tor	Cytoskeletal response
ALY2	tor	Autophagy
APE2	tor	Metabolic response
APL6	tor	Transport
ARO1	tor	Metabolic response
ATG13	tor	Autophagy
ATG14	tor	Autophagy
ATG39	tor	Autophagy
ATG40	tor	Autophagy
AVT4	tor	Transport
BIT61	tor	TOR2
BMH2	tor	TOR2
BUL1	tor	Autophagy
CNL1	tor	Autophagy
DDP1	tor	TOR-related signaling
DOA4	tor	Autophagy
FAP1	tor	TOR signaling
FPR1	tor	Other
GAP1	tor	Metabolic response
GIS1	tor	Other
GTR1	tor	Positive regulation of TOR signaling
GTR2	tor	Positive regulation of TOR signaling
KSP1	tor	TOR signaling
LST4	tor	Positive regulation of TOR signaling
MDS3	tor	TOR signaling
MEH1	tor	TOR signaling
MEP3	tor	TOR-related signaling
MSN2	tor	TOR-related signaling
MSN4	tor	TOR-related signaling
MTC5	tor	Positive regulation of TOR signaling
MVB12	tor	Autophagy
NNK1	tor	Autophagy
NPR3	tor	Negative regulation of TOR signaling
PAR32	tor	TOR signaling
PBP1	tor	Negative regulation of TOR signaling
PKH2	tor	Autophagy
PPH21	tor	TOR-related signaling
PPM1	tor	Autophagy
PSR1	tor	Negative regulation of TOR signaling
PSR2	tor	Negative regulation of TOR signaling
PTC6	tor	Autophagy
PUT1	tor	TOR-related signaling
RIM15	tor	TOR-related signaling
RRD1	tor	TOR-related signaling
RTC1	tor	Positive regulation of TOR signaling
SEA4	tor	Positive regulation of TOR signaling
SKO1	tor	TOR-related signaling
SLM1	tor	Cytoskeletal response
SLM2	tor	Cytoskeletal response
SLM4	tor	TOR signaling
STM1	tor	TOR signaling
TIP41	tor	Negative regulation of TOR signaling
VAM3	tor	Autophagy
VPS24	tor	Autophagy
WHI2	tor	Negative regulation of TOR signaling
YPK1	tor	TOR signaling
YPK2	tor	TOR signaling
OAF1	receptor	receptor
CCR4	receptor	receptor
MDV1	receptor	receptor
BCK1	receptor	receptor
SSK1	receptor	receptor
IZH3	receptor	receptor
CLA4	receptor	receptor
WSC2	receptor	receptor
URE2	receptor	receptor
SLG1	receptor	receptor
IZH2	receptor	receptor
HRD1	receptor	receptor
STE20	receptor	receptor
PRK1	receptor	receptor
GAL83	receptor	receptor
HMG1	receptor	receptor
WAR1	receptor	receptor
GRR1	receptor	receptor
SAG1	receptor	receptor
CTK1	receptor	receptor
GAP1	receptor	receptor
PBS2	receptor	receptor
SNF3	receptor	receptor
RIM15	receptor	receptor
MEP2	receptor	receptor
HXK1	receptor	receptor
PTR2	receptor	receptor
HMG2	receptor	receptor
YNR064C	receptor	receptor
SHO1	receptor	receptor
IZH4	receptor	receptor
SKM1	receptor	receptor
WSC3	receptor	receptor
PHA2	receptor	receptor
PHO84	receptor	receptor
STE2	receptor	receptor
HSL1	receptor	receptor
STE3	receptor	receptor
ECM22	receptor	receptor
YLR247C	receptor	receptor
MID2	receptor	receptor
STE11	receptor	receptor
YML079W	receptor	receptor
ARK1	receptor	receptor
MRL1	receptor	receptor
MRL1	receptor	receptor
PUT3	receptor	receptor
KIN2	receptor	receptor
CHA4	receptor	receptor
LEU3	receptor	receptor
NCR1	receptor	receptor
PDR3	receptor	receptor
YRO2	receptor	receptor
ECM33	receptor	receptor
AMN1	receptor	receptor
KCC4	receptor	receptor
GLK1	receptor	receptor
SPS22	receptor	receptor
HSP30	receptor	receptor
OSH2	receptor	receptor
GPR1	receptor	receptor
RGT2	receptor	receptor
GAL3	receptor	receptor
MRH1	receptor	receptor
LYS14	receptor	receptor
PST1	receptor	receptor
GTB1	receptor	receptor
UPC2	receptor	receptor
AKR1	receptor	receptor
GCN2	receptor	receptor
YDR306C	receptor	receptor
HKR1	receptor	receptor
ARO80	receptor	receptor
SNF1	receptor	receptor
IZH1	receptor	receptor
EMI2	receptor	receptor
GIN4	receptor	receptor
SPS2	receptor	receptor
PDR1	receptor	receptor
SNF4	receptor	receptor
HXK2	receptor	receptor
MSB2	receptor	receptor
MTL1	receptor	receptor
SKN7	receptor	receptor
HIS1	receptor	receptor
