## Supplemental Tables for "Dynamic metabolome profiling uncovers potential TOR signaling genes": supplementary_table_3.xlsx

### Sheet: supplementary_table_3
Time (min)	A (%)	B (%)	Flow (mL/min)
0	4	96	0.25
2	4	96	0.25
5.5	12	88	0.25
8.5	12	88	0.25
9	14	86	0.25
14	14	86	0.25
17	18	82	0.25
23	35	65	0.25
24	35	65	0.25
24.5	4	96	0.25
26	4	96	0.25
