## Supplemental Tables for "Dynamic metabolome profiling uncovers potential TOR signaling genes": supplementary_table_4.xlsx

### Sheet: Sheet1
Sample					2pg Results	3pg Results	aaba Results	acon Results	ade Results	adp Results	ala__L Results	asp__L Results	citr__L Results	f6p Results	gaba Results	gdp Results	glc__D Results	gln__L Results	glu__L Results	gly Results	gthrd Results	his__L Results	ile__L Results	lac__D Results	leu__L Results	met__L Results	mnl Results	orn Results	pentose Results	phe__L Results	pnto__R Results	pro__L Results	r5p Results	s7p Results	ser__L Results	thr__L Results	tre Results	trp__L Results	tyr__L Results	uacgam Results	udpg Results	val__L Results	xylu__D Results
Pos.	Comment	Name	Type	Level	Area	Area	Area	Area	Area	Area	Area	Area	Area	Area	Area	Area	Area	Area	Area	Area	Area	Area	Area	Area	Area	Area	Area	Area	Area	Area	Area	Area	Area	Area	Area	Area	Area	Area	Area	Area	Area	Area	Area
Vial 1	burn in	flush01	Sample				481.853			502.359		1022.68	325.507	1504.89	481.853	168.592	18828.2		6209.56	686.116	1282.65		473.7	12590.9	473.7	217.608	3401.17	2819.67	3372.25		262.134		5334.37	201.699	469.436	300.676	179835		1731.24			309.223	3372.25
Vial 1	burn in	flush02	Sample		301.472	301.472	477.395			1208.93		893.856		317.756	477.395		25623.8	239.106		508.107	301.487	298.267	540.623	6622.16	540.623		4656.01	4330.9	8214.38	11207	312.285		283.247			1036.18	272436		1977.12			340.697	8214.38
Vial 1	burn in	flush03	Sample		634.684	634.684	250.538		1330.34	4142.65		3918.74	2122.51	350.336	250.538		34917	232.403	1119.95	439.49		824.233		8109.34			1834.89	5089.62	8849.58	6610.53	495.354		311.267	364.388	5427.66	2003.06	229562		316.671			377.545	8849.58
Vial 1	burn in	buffer01	Sample		877.46	877.46	604.558			1599.75		4886.97	3641.7	341.225	604.558	398.242	2216.54			276.768	232.314	727.867	1036.68	9729.61	1036.68		2012.5	2421.52	8562.37		388.704		367.063	301.554	1075.69		218964					439.284	8562.37
Vial 1	burn in	buffer02	Sample		565.668	565.668	436.631		2100.33	1446.85		5610.89	1347.2	286.934	436.631	277.836	28853.1			306.47	251.121	530.638	545.663	6880.97	545.663		4062.38	1480.82	4049.47		246.726		257.179		2164.17		212906		946.627			317.707	4049.47
Vial 1	burn in	buffer03	Sample		839.166	839.166	429.01			1032.15		639.14	457.004	170.848	429.01		21948.1		1292.23	997.947			291.383	10776.5	291.383	225.757	2098.65	2683.64	8701.48	7767.57	463.428	316.496	297.157		3621.13		212001		315.156			509.899	8701.48
Vial 2	Standard_mix	monstermix1	Sample		1.01332e+06	977856	52529.6	424351	3.38504e+06	391911	73572.7	371380	115731	410.113	52529.6	27163.8	107286	423328	351890	10920.1	97511.9	2.03463e+06	145408		145408	117384	624854	400823	16510.3	411509	4.44375e+06	34313.9	46647.5	40576.5	83621.9	160897	128360	88948.6	190027	17284	14949.2	76656.7	16510.3
Vial 2	Standard_mix	monstermix2	Sample		1.01958e+06	1.01165e+06	61396.3	484192	3.41889e+06	408572	78251.4	385859	105674	401.092	61396.3	27832	95873.5	423581	358324	19481.2	99767.9	2.08022e+06	148019	19167.4	148019	111669	612087	396167	11938.4	413310	4.47823e+06	33860.7	42693.9	37757	87180.1	157855	136061	85408.8	191241	19514	19758.1	73523.2	11938.4
Vial 2	Standard_mix	monxtermix3	Sample		988768	962441	56055	479201	3.49794e+06	432678	77861.5	381610	113723	351.945	56055	26848.9	107148	426217	355077	19243	112244	2.06508e+06	142286	8643.98	142286	113373	619968	412159	3496.07	405963	4.32203e+06	34519.8	53882.2	40977.7	88136.6	158406	121295	86311.3	186054	17320.9	19861.3	67018.6	3496.07
P1-B1	WT_rapamycin_untreated	wtrapa_0_a	Sample		31842.7	31842.7	999684	4903.08	9452.21	112473	519.874	2.04897e+06	1.41252e+06	1693.23	999684	849.064	571983	8.75213e+06	6.6911e+06	77311.1	539477	3.70251e+06	70058.4	318783	70058.4	13395.7	50349.6	4.93185e+06	38278.3	118410	69337.3	23620.6	10801.6	5002.66	152043	623493	40984.6	6372.73	51184.6	13023.7	1112.61	110088	38278.3
P1-B2	WT_rapamycin_untreated	wtrapa_0_b	Sample		38241.6	38241.6	957617	3691.4	6380.94	91192.8	379.74	1.97868e+06	1.32864e+06	727.149	957617	240.2	539611	8.84537e+06	6.36047e+06	78997.2	529899	5.26916e+06	67338.9	312326	67338.9	12346.2	25016.6	4.61578e+06	35963.3	116046	66352.8	22510.3	12761.1	5309.61	144837	627742	45738.1	5385.03	47731.5	15402.5	7575.51	104290	35963.3
P1-B3	WT_rapamycin_untreated	wtrapa_0_c	Sample		40360.6	38378.3	959879	4158.96	6416.1	90868.1	354.193	1.98838e+06	1.44903e+06	1691.44	959879	831.632	649569	8.7786e+06	6.47625e+06	80297	557003	4.86276e+06	62569.9	357816	62569.9	1767.63	47354.2	4.93839e+06	36558.3	112609	82355.3	24406.6	11924.7	12095.2	146930	691583	39584.8	5522.81	50910.2	15409.3	6981.12	113245	36558.3
P1-B4	WT_90min_rapamycin	wtrapa_90_a	Sample		9703.17	8365.77	832927	11222.7	9211.82	126590	342.946	3.76999e+06	1.50828e+06	386.074	832927	1427.98	685189	1.6485e+07	5.53433e+06	61218.9	494000	6.16405e+06	163217	387463	163217	19479.5	58514.9	5.12605e+06	38739.3	216398	81455.5	16260.8	2474.09	2511.57	15514.6	547662	51033.9	12500.6	166121	20635.5	6932.14	190520	38739.3
P1-B5	WT_90min_rapamycin	wtrapa_90_b	Sample		13729.8	13729.8	818239	382.422	8251.59	123226	1388.59	3.60327e+06	1.35065e+06	717.46	818239	1666.12	591764	1.59867e+07	5.4337e+06	60499	480469	4.66104e+06	126600	327989	126600	19403.7	58681.4	4.63643e+06	33518.6	202588	64850.8	15113.5	1298.59	3194.39	12122.9	496842	54964.7	14293.9	158826	19989.1	7560.89	178308	33518.6
P1-B6	WT_90min_rapamycin	wtrapa_90_c	Sample		10721.2	10721.2	788854	5756.94	17764.7	62117.7	1682.31	3.5112e+06	1.46222e+06	974.889	788854	877.097	578714	1.57173e+07	5.33923e+06	60836.9	387154	5.49093e+06	142321	316600	142321	18797.6	55551.5	4.99515e+06	12347.1	200062	62491.8	14394.2	1724.6	1679.57	16103.4	480313	51790.3	11095.3	151710	21231	7372.68	177683	12347.1
Vial 2	Standard_mix	monstermix4	Sample		356978	347783	61883.5	527880	3.93864e+06	582485	64735.8	313711	133434	321.856	61883.5	34318.2	100999	409771	362709	16032.8	61188	2.08926e+06	122424	21412.4	122424	83598.5	563538	448129	10595.3	329265	3.5909e+06	48569.5	60029.2	77793.2	80576.9	146578	120526	76944.7	176658	23708.2	25140.1	67798.1	10595.3
Vial 2	Standard_mix	monstermix5	Sample		327405	318965	117985	530063	3.97179e+06	583488	39412.7	332283	126676	349.741	117985	35729.3	98577.5	520112	730838	19829.8	64181.7	2.0874e+06	129682	17317.1	129682	66076.4	535257	455115	15546.9	336369	2.39615e+06	101342	35608.1	75619.2	83864.2	144889	135996	79510.6	168305	20892.7	25420.9	72450.8	15546.9
Vial 2	Standard_mix	monstermix6	Sample		300716	291388	66853.1	542491	3.99403e+06	568224	62706.7	321448	144473	296.772	66853.1	31411.5	104842	425885	409325	16767	69702	2.12256e+06	129354	11110.4	129354	79388.1	572439	437599	5926.09	321010	3.43466e+06	52666.7	46544.1	89287.5	85556.8	149293	125046	80230.7	169734	24448	25923.6	69249	5926.09
Vial 1	Blank	buffer04	Sample				11240.2		5026.93	2055.38		6449.46	2398.17	273.725	11240.2	359.865	22294.9	24009.7	71928.7	308.434		4810.71		7978.29			5486.42	8018.03	9880.73	3346.34	2102.72	11874.5	294.375	279.194	3610.67		219495		1783.6			670.079	9880.73
Vial 1	Blank	buffer05	Sample				1022.51		2787.75	11653.1		9211.6	869.431	281.979	1022.51		19529.1	7840.33	13750	589.656		265.357	194.22	8421.85	194.22	280.78	3836.98	5257.74	6062.92	5948.65	1568.99	3487.48	303.22	250.051	3543.33		220618		580.242				6062.92

### Sheet: ValueList_Helper
Sample
Blank
Cal
QC
CC
DoubleBlank
MatrixSpike
MatrixSpikeDup
MatrixBlank
TuneCheck
ResponseCheck
