## Supplemental Tables for "Dynamic metabolome profiling uncovers potential TOR signaling genes": supplementary_table_5.xlsx

### Sheet: Sheet1
Sample					arg_L Results	asn__L Results	asp__L Results	carbamoyl_asp Results	carbamoyl_p Results	cdp Results	deoxyuridine Results	dihydroorotate Results	dihydrouracil Results	dtdp Results	dttp Results	gln__L Results	glu__L Results	orotate Results	orotidine_p Results	udp Results	ump Results	uracil Results
Pos.	Comment	Name	Type	Level	Area	Area	Area	Area	Area	Area	Area	Area	Area	Area	Area	Area	Area	Area	Area	Area	Area	Area
Vial 1	burn in	buffer01	Sample		584.706	723.31	4886.97	337.603			300.23							276.807	301.376		5077.22	170.787
Vial 1	burn in	buffer02	Sample		572.376	657.654	5610.89				294.197				227.597			932.65	225.78		1343.23	334.542
Vial 1	burn in	buffer03	Sample		801.594	872.895	639.14	920.566	215.652		374.773		239.421				1292.23	544.378	481.113		2013.75	203.357
Vial 2	Standard_mix	monstermix1	Sample		10519.4	189322	371380			10796.5	3467.24				695.474	423328	351890	915.715	267.748	233893	105454	691.358
Vial 2	Standard_mix	monstermix2	Sample		8762.65	185063	385859	455.063		10015.9	4973.23		228.84		1968.89	423581	358324	707.735	180.552	294486	74890.4	217.899
Vial 2	Standard_mix	monxtermix3	Sample		7649.11	172846	381610	224.428		10692.8	4817.2	148.143			3172.07	426217	355077	221.131	465.778	332107	79490	446.345
P1-A1	Dihydrouracil_standard	dihydrouracil	Sample		811.329	7752.36	21280.7	929.307			625.833	4.66813e+07	4.87646e+07			387.988	3070.06	79280.1		269.597	3117.72	378031
P1-A2	Dihydroorotate_standard	dihydroorotate	Sample		612.41	8933.84					463.724	303795	533779			1087.26	10869.9	595.412	272.203		4605.81	1722.25
P1-C1	WT_nitrogendownshift	wt_down_a	Sample		1.10471e+06	734595	3.67067e+06	3.48202e+06	104726	12370.2	113698	1.71282e+06	2.26241e+06	232895	156096	1.36707e+07	2.86765e+07	998003	190073	993827	345428	4.82204e+06
P1-C2	WT_nitrogendownshift	wt_down_b	Sample		1.14145e+06	742749	4.09362e+06	3.33034e+06	110627	12364.1	110957	1.74573e+06	2.28823e+06	218063	57875.1	1.38304e+07	2.87098e+07	968321	205362	1.52288e+06	345184	4.72347e+06
P1-C3	WT_nitrogendownshift	wt_down_c	Sample		1.11069e+06	712967	3.88039e+06	2.96271e+06	95370.9	9459.46	113937	1.52439e+06	2.02696e+06	192105	83732.1	1.34296e+07	2.8094e+07	974528	196486	1.54342e+06	337140	4.812e+06
P1-C4	cff1_nitrogendownshift	cff1_down_a	Sample		926726	720226	3.88112e+06	5.53323e+06	97030.8	11527.4	113917	2.38588e+06	3.21766e+06	166137	45020.4	1.3418e+07	2.65381e+07	1.17253e+06	312399	1.45193e+06	270962	5.82055e+06
P1-C5	cff1_nitrogendownshift	cff1_down_b	Sample		947745	713814	3.98062e+06	5.84781e+06	91077.9	11925.4	117467	2.39303e+06	3.22154e+06	140935	4064.68	1.32635e+07	2.76617e+07	1.15723e+06	301392	1.45565e+06	271827	5.62633e+06
P1-C6	cff1_nitrogendownshift	cff1_down_c	Sample		903760	694378	3.76903e+06	5.68193e+06	80072.7	8868.77	114114	2.37572e+06	3.15373e+06	125401	35737.4	1.33665e+07	2.7116e+07	1.12867e+06	312022	1.31975e+06	220217	5.58031e+06
Vial 2	Standard_mix	monstermix4	Sample		16854.7	158605	313711			13218.8	9799.55	11571.1	15530.9		307.151	409771	362709	651.95	1943.51	1.01751e+06	69554.9	5779.38
Vial 2	Standard_mix	monstermix5	Sample		19242.3	174022	332283	169.123		14125.7	9342.13	37246.8	53580.7		13392.9	520112	730838	3773.49	832.211	1.06964e+06	79882.1	20059.4
Vial 2	Standard_mix	monstermix6	Sample		16558.3	174037	321448	671.599		13858.1	9655.63	15275	19122.2			425885	409325	1402.19	2117.56	1.10499e+06	86326.6	7364.52
Vial 1	Blank	buffer04	Sample		1286.7	951.278	6449.46	606.689			571.665	5356.3	9758.44		290.671	24009.7	71928.7	1630.83		1531.56	536.424	5281.33
Vial 1	Blank	buffer05	Sample		454.023	1147.16	9211.6				280.547	812.737	3296.17		265.016	7840.33	13750	1278.33	427.734			2351.38

### Sheet: ValueList_Helper
Sample
Blank
Cal
QC
CC
DoubleBlank
MatrixSpike
MatrixSpikeDup
MatrixBlank
TuneCheck
ResponseCheck
